# Functionally constrained human proteins are less prone to mutational instability caused by single amino acid substitutions

**DOI:** 10.1101/2024.07.14.603410

**Authors:** T. Daniel Andrews, Nicole Lehmann, Maryam May, Llewelyn Goodall, Eun Cho, Aaron Chuah

## Abstract

It is well understood that missense mutations that disrupt protein structural stability are a common pathogenic mechanism in human genetic disease. At a proteome-wide scale, we have quantitated potential disruption of protein stability due to amino acid substitution and show that the most functionally constrained proteins are typically less susceptible to large mutational changes in stability. Mechanistically, this relates to greater intrinsic disorder among constrained proteins, but also to increased B-factors in the ordered regions of constrained proteins. This phenomenon means that constrained proteins exhibit smaller stability effects due missense mutations, and partly explains why overtransmission of pathogenic missense variation is less prevalent in genetic disorders characterised with protein truncating variation. From analysis of the predicted protein stability effects of missense genetic variation across all human proteins, we show that the most functionally constrained proteins are depleted of both destabilising (ΔΔG > 0.5 kcal/mol) and overly-stabilising (ΔΔG < -0.5 kcal/mol) amino acid variation in disease-free populations. Despite this, amino acid substitutions with large stability effects in functionally constrained proteins are still highly prevalent among pathogenic human genetic variation. Importantly, we observe that there are approximately five times more missense variants with large stability effects than there are unambiguous loss-of-function mutations. Missense variants with disruption of stability effects recapitulate the per-gene patterns of functional constraint observed with protein truncating loss-of-function variation, yet their relative abundance abrogates difficulties encountered when estimating functional constraint for the shortest human genes.
