## SupplementaryData1 for "Functionally constrained human proteins are less prone to mutational instability caused by single amino acid substitutions"

Protein	PDB_ID	AA_range	PartialStructure
ACTN3	1WKU	26-273	Y
ACTN4	2R0O	46-272	Y
ACVRL1	3MY0	195-494	Y
AGR3	3PH9	31-165	Y
AKR7A2	2BP1	38-360	Y
AKT3	2X18	4-118
AMY2A	1CPU	2-496
AP4M1	3L81	185-692	Y
AR	1E3G	669-918	Y
ATM	5NP0	1-3056
BMPR2	2HLQ	32-131	Y
BTK	1K2P	397-654	Y
CD1C	5C9J	24-203	Y
CDKL2	4AAA	1-308	Y
CPB1	1KWM	4-309
CRYGB	2JDG	1-172
CRYZ	1YB5	6-329
CTSV	1FH0	114-334	Y
CUL4B	2B5L	1-999
DDX3X	2I4I	167-580	Y
EPHB2	3ZFM	615-894	Y
EZH2	5HYN	20-736
FIT5	3ZGQ	1-482
FOXK2	2C6Y	256-353	Y
GALK2	2A2C
GBP1	1F5N	7-583
GCK	1V4S	14-460
GH1	1A22	27-217
GIPR	2QKH	1-122
GJB2	5ER7	33-197	Y
HNF1B	2H8R	90-310	Y
ICAM3	1T0P	127-300	Y
IL18RAP	2M1W	75-235	Y
KIF5A	4UXT	1-426
LCK	3KXZ	225-509	Y
LDLR	1N7D	22-720
LRP8	2P4E	61-682	Y
MCOLN1	5TJA	82-293	Y
MEN1	3U84	1-608
MIB1	4XI6	7-400
MMP8	1JAP	86-242	Y
MSH3	3THX	15-999
MYH7	4PA0	2-999
NF2	1H4R	20-313
NFKBIA	1IKN	19-357
NRAS	5UHV	1-166
NSUN2	4FZV	26-384
NUDT14	3Q91	28-222
OGFOD1	4NHX	1-542
PADI4	2DEW	3-663
PAH	1DMW	118-424	Y
PARK7	1PDV	2-188
PLA3G1B	3ELO	1-270
POLG	3IKM	70-999	Y
PPP3CB	4OR9	16-493
PTEN	5BZZ	14-351
PTPN11	2SHP	2-525
RAD21	4PJU	84-999
RARB	1XAP	175-409	Y
RBPJ	2F8X	1-432
REG3A	4MTH	37-175	Y
RPAP3	6GXZ	281-445	Y
RPS6KA3	4D9T	418-713	Y
SEC14L3	4UYB	1-400
SERPINC1	1ANT	18-430
SGSH	4MHX	22-504
SLC2A1	4PYP	16-455
SPAST	3VFD	324-613	Y
STAT1	1YVL	2-683
SULT1C2	3BF	12-296
TBL1XR1	4LG9	152-514	Y
TFRC	3KAS	121-760	Y
TNFAIP3	2VFJ	5-355
TNNI3K	4YFI	441-729	Y
TNPO1	1QBK	19-890
TOP1	1A36	1-765
TP53	1UOL	96-290	Y
TRAF3	1FLK	300-504	Y
TYK2	4OLI	579-988	Y
TYMP	1UOU	33-480
UBA2	1Y8Q	10-550
VCP	3HU3	17-469
ZMYND11	4NS5	156-364	Y
