## SupplementaryTable1 for "Functionally constrained human proteins are less prone to mutational instability caused by single amino acid substitutions"

Gene	UniProt	pLoF_LOEUF_v4.1_bin	InstabilityHeatValue	DDG Scores (AA Subs outside threshold)	Fu_etal_l10BF_ASD_PTV	Fu_etal_l10BF_ASD_misB	Fu_etal_l10BF_ASD_misA	Fu_etal_L10BF_ASD_DEL	Fu_etal_l10BF_ASD_DUP
SCN2A	Q99250	0	0.5328803763440861	none	24.2993912	20.847937	1.3282004	0.80345438	0
SHANK3	Q9BYB0	0	0.5219080952380952	none	19.3218531	0	0	19.7044996	0
CHD8	Q9HCK8	0	0.5439987197392923	none	22.5533935	8.48125758	1.24831337	0	0
SYNGAP1	Q96PV0	0	0.55	none	24.6286687	4.02271689	0.14957622	1.09155718	0
ADNP	Q9H2P0	0	0.5719912499999998	none	26.6695227	0	0	0	0
PTEN	P60484	2	1.0131574402102506	0.87967, 0.57174, 1.02963, -0.54707	3.26710573	14.0206178	0.07734967	0.13219527	0
FOXP1	Q9H334	0	0.6062492462311556	none	13.8762808	1.47033816	0	0.53551226	0.33132224
CHD2	O14647	0	0.5296637168141594	none	8.41506249	5.90184749	0.09872571	1.63042603	0
POGZ	Q7Z3K3	0	0.5400917647058824	none	14.6326104	1.2754879	0.09825961	0	0.03528773
GRIN2B	Q13224	0	0.5277944444444446	none	10.8945239	2.30070022	0.47168078	1.18794112	0
KMT5B	Q4FZB7	0	0.6307019318181816	none	13.40487984	0.235522425	0.11323324	0	0
NRXN1	Q9ULB1	0	0.5611577272727272	none	3.01354674	0	0	10.135119	0.21161415
ARID1B	Q8NFD5	0	0.5393587032710275	0.53198	8.21085186	0.95301711	1.5039709	1.02977302	0
KDM5B	Q9UGL1	2	0.5313526666666667	none	8.58354257	1.99172883	0.70520825	0.06542864	0
ASH1L	Q9NR48	0	0	none	9.94496472	1.21964361	0.14197866	0	0
SLC6A1	P30531	0	0.6029806549707599	none	1.05866563	9.99032282	0.01027372	0	0.07654167
ASXL3	Q9C0F0	0	0.5371740048250904	none	9.83496868	0	0	0.35677174	0
DYRK1A	Q13627	0	0.6237244927536226	none	9.41719832	0.24593423	0.10452973	0	0
GIGYF1	O75420	2	0.5699772413793104	none	8.80980911	0	0	0	0
DYNC1H1	Q14204	0	0.5498577551020409	none	3.2999197	4.69833156	0.79361234	0	0
NF1	P21359	1	0.5425530357142855	none	4.10932975	3.60333436	0.51811394	0	0
DLG4	P78352	0	0.6329725316455693	none	5.85800924	1.09809653	0.16965889	0.41551056	0.39876024
MBD5	Q9P267	0	0.5579299999999999	none	7.75471983	0	0	0	0
STXBP1	P61764	0	0.61	none	3.12728606	4.06271756	0	0	0
MED13	Q9UHV7	0	0.5339523036649209	none	6.6710367	0.36298821	0.06287905	0	0
RFX3	P48380	0	0.5959482186234817	none	4.14090633	1.8978508	0	0	0.64822801
DEAF1	O75398	3	0.6780955114822552	0.97233	0	2.76025776	3.81464954	0	0
SATB2	Q9UPW6	0	0.6524419323671495	none	2.22098267	4.27523036	0	0	0
SETD5	Q9C0A6	0	0.5363177272727273	none	5.53825204	0	0.08267756	0.50318402	0
RORB	Q92753	0	0.7726368435754213	0.62658	2.97665275	2.05497222	0.0475655	0.90943164	0
AP2S1	P53680	2	1.7709449628359077	1.28443, -0.25122	0.45544788	5.48680019	0.03167452	0	0
MED13L	Q71F56	0	0.5351218855218852	none	5.34117658	0.09839278	0.52878286	0	0
EHMT1	Q9H9B1	0	0.5583222222222223	none	3.83051001	0.37476927	0	1.59749655	0
CUL3	Q13618	0	0.59	none	4.87846403	0.65282189	0.00990253	0.13267324	0
KDM6B	O15054	0	0.5301831818181818	none	4.07422598	1.496609	0	0.09915691	0
BRSK2	Q8IWQ3	1	0.6039469067796609	none	4.67526129	0	0.1080381	0.82216184	0
ANK2	Q01484	0	0.5312825000000001	none	4.6353716	0	0.94488229	0	0
NIPBL	Q6KC79	0	0.5198511111111112	none	0	1.58622355	0.14420602	0	3.65904318
TLK2	Q86UE8	0	0.6093876888888883	none	2.98546218	2.34796214	0.04221426	0	0
ATP2B4	P23634	2	0.5500855405405406	none	0	0.27355176	0.0489	0	0
KMT2C	Q8NEZ4	0	0.5686569565217391	none	3.37513417	0.10491614	1.23714646	0	0.57227343
SCN1A	P35498	0	0.5414629370629371	none	1.13567168	1.115099	2.8019627	0	0
EBF3	Q9H4W6	0	0.6462061410459593	-0.76571	1.82138338	3.12945698	0.04557	0	0
DNMT3A	Q9Y6K1	8	0.6073776772616143	none	0.56519272	0	4.40457006	0	0
SMARCC2	Q8TAQ2	0	0.5704499999999999	none	4.79886883	0.15085998	0	0	0
KCNQ3	O43525	1	0.5947556410256408	none	0	4.85853023	0.03725776	0.01039847	0
SPAST	Q9UBP0	0	0.6287762969432311	none	3.00543198	1.67912877	0.0080375	0	0.05016328
WAC	Q9BTA9	0	0.6478760326894503	none	4.65789898	0	0	0	0
PHF21A	Q96BD5	0	0.6106568983957217	none	4.01279301	0	0.07444149	0.4515218	0
CTNNB1	P35222	0	0.6061020498614961	none	4.30876291	0	0.00568057	0	0
IRF2BPL	Q9H1B7	1	0.5970941558441556	none	4.30057602	0	0	0	0.01021962
TAOK1	Q7L7X3	1	0.5771546212121209	none	3.59553778	0.68061978	0.01937203	0	0
SKI	P12755	0	0.6249544531249996	none	3.92631726	0.13170149	0.11934443	0	0
ANKRD11	Q6UB99	0	0.5510847202147436	none	3.28481215	0	0.03616105	0	0.77946196
KMT2A	Q03164	0	0.51	none	1.31658035	2.1367963	0.6367996	0	0
DLL1	O00548	0	0.5760340495867768	none	0.89720543	0	0.05861579	2.34014896	0.78849012
NAA15	Q9BXJ9	1	0.5853268354430381	none	3.59518421	0	0.08452812	0	0.32120502
KCNMA1	Q12791	1	0.5653248113207547	none	0.49323637	3.42760617	0.0677358	0	0
ZBTB20	Q9HC78	1	0.65	none	1.71962553	1.5440369	0.1041548	0.58988925	0
KCNB1	Q14721	0	0.5905009090909089	none	0.90127998	3.02468757	0.01803267	0	0
DSCAM	O60469	0	0.5326621481481482	none	3.22296809	0	0.60005332	0.09766289	0
MED23	Q9ULK4	2	0.5484517475728156	none	0	3.21597759	0.67189211	0	0.00980586
TCF7L2	Q9NQB0	1	0.6588276695842441	none	2.09979606	0.80209275	0.01049027	0.90625889	0
VEZF1	Q14119	0	0.72	none	0.74916006	3.06588225	0	0	0
GABRA1	P14867	1	0.8843804784267696	none	0.44832767	3.28151887	0.07248865	0	0
AUTS2	Q8WXX7	0	0	none	2.58521812	0.03100114	0.09936406	0.93574374	0
PLXNA1	Q9UIW2	0	0.5334168115942028	none	0.32346308	2.17738363	0.31009536	0	0.81296015
CTCF	P49711	0	0.5826832608695652	none	1.95906286	0.49732426	0.07600047	1.08301775	0
CASKIN1	Q8WXD9	0	0.5490626315789475	none	0	3.52467445	0.04673247	0	0
TCF20	Q9UGU0	0	0.5267751320754717	none	3.4019643	0	0	0	0.16396036
MEIS2	O14770	0	0.8929232947813839	none	1.92495811	0.51523907	0.06579779	1.03436007	0
PIK3CA	P42336	0	0.5782872815533985	none	0	1.61367554	0.01214002	1.0113106	0.83368689
